# The Role of Resident Custodian Communities in Devolved Forest Conservation: Lessons from a retrospective, mixed-method observational study of the Ifakara-Lupiro-Mang’ula Wildlife Management Area in Southern Tanzania

**DOI:** 10.1101/2025.10.20.683348

**Authors:** Lucia J. Tarimo, Deogratius R. Kavishe, Mohamedi Kamuna, Jackline Nyaruzi, Clarence Msafiri, Fidelma Butler, Felister Mombo, Gerry F. Killeen

## Abstract

The establishment of Wildlife Management Areas (WMAs) in Tanzania aims to involve local communities in conserving natural resources on their land, while also yielding sustainable socio-economic benefits. WMAs are established on community lands to ensure the protection of wildlife and their habitats along the fringes of centrally managed protected areas like National Parks and Game Reserves. A recent cross-sectional study of the Ifakara-Lupiro-Mang’ula (ILUMA) WMA in the south of the country suggests that small, authorized fishing camps established legally inside the designated conservation area act as resident custodian communities who actively collaborate with the WMA to enforce conservation of the surrounding forest ecosystem. Here a retrospective cartographic analysis of a longitudinal series of surveys of human, livestock and wildlife activities across ILUMA between 2022 and 2025 reveal a clear increase of illegal timber harvesting in forested areas around custodian communities immediately after they were displaced by extreme floods in 2024. Furthermore, recorded narratives of resident members of these fishing camps indicate that charcoal burners, timber harvesters and even game meat poachers have taken advantage of such absences to exploit the forest undetected. These observations further support the view that resident custodian communities living within WMAs may play vital roles in conservation efforts, particularly in settings where financial resources for enforcement of regulations are limited.
