## Supplementary material for "The Role of Resident Custodian Communities in Devolved Forest Conservation: Lessons from a retrospective, mixed-method observational study of the Ifakara-Lupiro-Mang’ula Wildlife Management Area in Southern Tanzania": https://doi.org/10.5281/zenodo.15161027

DT	RND	TSCNO	ST	TSN	EAO	OC	AOArecode1	OCCrecode1	N
30/01/2022	1	6	2	0	12	0	0	1	3
31/01/2022	1	6	1	1	12	0	0	1	1
31/01/2022	1	6	1	2	12	0	0	1	1
31/01/2022	1	6	1	3	12	0	0	1	1
31/01/2022	1	6	1	4	12	0	0	1	1
31/01/2022	1	6	1	5	12	0	0	1	1
02/02/2022	1	7	1	1	12	0	0	1	2
02/02/2022	1	7	1	5	12	0	0	1	1
14/03/2022	1	19	2	0	12	0	0	1	3
14/03/2022	1	19	1	3	12	0	0	1	2
14/03/2022	1	19	1	4	12	0	0	1	1
16/03/2022	1	21	2	0	12	0	0	1	1
22/03/2022	2	22	2	0	12	0	0	1	7
24/03/2022	2	23	2	0	12	0	0	1	4
26/03/2022	2	24	2	0	12	0	0	1	10
03/04/2022	2	28	2	0	12	0	0	1	1
04/04/2022	2	28	1	7	12	0	0	1	1
04/04/2022	2	28	1	9	12	0	0	1	1
08/04/2022	2	8	2	0	12	0	0	1	3
14/04/2022	2	11	2	0	12	0	0	1	1
16/04/2022	2	15	2	0	13	0	0	1	1
27/04/2022	2	16	2	0	12	0	0	1	1
29/04/2022	2	17	2	0	12	0	0	1	10
30/04/2022	2	17	1	1	12	0	0	1	1
01/05/2022	2	18	2	0	12	0	0	1	2
03/05/2022	2	19	2	0	12	0	0	1	10
04/05/2022	2	19	1	4	12	0	0	1	2
04/05/2022	2	19	1	6	12	0	0	1	2
05/05/2022	2	20	2	0	12	0	0	1	6
05/05/2022	2	20	2	0	13	0	0	1	3
07/05/2022	2	21	2	0	12	0	0	1	3
13/05/2022	2	6	2	0	12	0	0	1	2
14/05/2022	2	6	1	4	12	0	0	1	1
14/05/2022	2	6	1	1	13	0	0	1	1
15/05/2022	2	7	2	0	13	0	0	1	2
24/05/2022	2	5	1	4	13	0	0	1	1
25/05/2022	2	1	2	0	12	0	0	1	1
03/09/2022	3	6	2	0	12	0	0	1	3
05/09/2022	3	7	2	0	12	0	0	1	1
06/09/2022	3	7	1	2	12	0	0	1	1
06/09/2022	3	7	1	5	12	0	0	1	1
06/09/2022	3	7	1	8	12	0	0	1	1
16/09/2022	3	21	2	0	12	0	0	1	1
17/09/2022	3	21	1	2	12	0	0	1	3
20/09/2022	3	19	2	0	12	0	0	1	5
21/09/2022	3	19	1	5	12	0	0	1	3
22/09/2022	3	18	2	0	12	0	0	1	3
03/10/2022	3	22	1	7	12	0	0	1	1
07/10/2022	3	24	1	3	12	0	0	1	2
12/10/2022	3	27	2	0	12	0	0	1	1
13/10/2022	3	27	1	7	12	0	0	1	1
18/10/2022	3	8	2	0	12	0	0	1	1
27/10/2022	3	28	1	5	12	0	0	1	1
21/02/2023	4	22	1	2	12	0	0	1	1
22/02/2023	4	23	2	0	12	0	0	1	4
25/02/2023	4	24	1	2	12	0	0	1	1
04/03/2023	4	28	2	0	12	0	0	1	1
11/05/2023	4	15	1	3	13	0	0	1	1
16/05/2023	4	12	2	0	13	0	0	1	1
19/05/2023	4	11	1	5	12	0	0	1	1
20/05/2023	4	10	2	0	12	0	0	1	1
23/05/2023	4	9	1	9	12	0	0	1	1
02/06/2023	4	7	2	0	12	0	0	1	8
03/06/2023	4	7	1	1	12	0	0	1	2
03/06/2023	4	7	1	2	12	0	0	1	4
03/06/2023	4	7	1	3	12	0	0	1	2
05/06/2023	4	6	1	6	12	0	0	1	1
10/06/2023	4	3	2	0	12	0	0	1	3
15/06/2023	4	1	1	6	12	0	0	1	1
19/06/2023	4	16	2	0	12	0	0	1	1
21/06/2023	4	17	2	0	12	0	0	1	4
22/06/2023	4	17	1	1	12	0	0	1	1
24/06/2023	4	18	1	1	12	0	0	1	2
24/06/2023	4	18	1	2	12	0	0	1	2
25/06/2023	4	19	2	0	12	0	0	1	9
26/06/2023	4	19	1	3	12	0	0	1	1
29/06/2023	4	21	2	0	12	0	0	1	3
30/06/2023	4	21	1	2	12	0	0	1	2
30/06/2023	4	21	1	4	12	0	0	1	1
30/06/2023	4	21	1	5	12	0	0	1	1
30/06/2023	4	21	1	6	12	0	0	1	1
11/09/2023	5	3	2	0	12	0	0	1	9
11/09/2023	5	3	1	8	13	0	0	1	1
13/09/2023	5	6	2	0	12	0	0	1	3
13/09/2023	5	7	1	1	12	0	0	1	1
13/09/2023	5	6	1	2	12	0	0	1	1
13/09/2023	5	6	1	3	12	0	0	1	1
13/09/2023	5	6	1	4	12	0	0	1	1
13/09/2023	5	7	1	7	12	0	0	1	1
13/09/2023	5	6	1	8	12	0	0	1	2
13/09/2023	5	7	1	8	12	0	0	1	2
13/09/2023	5	6	1	9	12	0	0	1	2
13/09/2023	5	6	2	0	13	0	0	1	5
14/09/2023	5	8	2	0	12	0	0	1	3
14/09/2023	5	8	1	3	12	0	0	1	1
14/09/2023	5	8	1	4	12	0	0	1	2
15/09/2023	5	10	1	4	12	0	0	1	2
16/09/2023	5	11	2	0	12	0	0	1	2
16/09/2023	5	11	1	1	12	0	0	1	2
16/09/2023	5	11	1	3	12	0	0	1	4
17/09/2023	5	12	2	0	12	0	0	1	5
17/09/2023	5	12	2	0	12	0	0	1	1
18/09/2023	5	13	2	0	13	0	0	1	2
18/09/2023	5	13	1	1	13	0	0	1	2
20/09/2023	5	15	1	7	13	0	0	1	2
21/09/2023	5	27	1	2	12	0	0	1	1
21/09/2023	5	27	1	5	12	0	0	1	1
23/09/2023	5	25	1	4	12	0	0	1	3
23/09/2023	5	25	1	10	12	0	0	1	1
23/09/2023	5	25	1	2	13	0	0	1	1
24/09/2023	5	24	1	1	12	0	0	1	3
24/09/2023	5	24	1	2	12	0	0	1	2
24/09/2023	5	24	1	3	12	0	0	1	1
25/09/2023	5	23	2	0	12	0	0	1	2
25/09/2023	5	23	1	8	12	0	0	1	1
26/09/2023	5	22	1	1	12	0	0	1	1
27/09/2023	5	21	2	0	12	0	0	1	3
27/09/2023	5	21	1	2	12	0	0	1	2
27/09/2023	5	21	1	4	12	0	0	1	2
27/09/2023	5	21	1	9	12	0	0	1	1
27/09/2023	5	21	1	10	12	0	0	1	1
28/09/2023	5	20	1	2	12	0	0	1	1
28/09/2023	5	20	1	3	12	0	0	1	1
28/09/2023	5	20	1	10	12	0	0	1	1
29/09/2023	5	19	2	0	12	0	0	1	10
29/09/2023	5	19	1	3	12	0	0	1	2
29/09/2023	5	19	1	4	12	0	0	1	1
29/09/2023	5	19	1	5	12	0	0	1	1
30/09/2023	5	18	2	0	12	0	0	1	1
14/06/2024	6	1	1	4	12	0	0	1	1
14/06/2024	6	2	1	8	13	0	0	1	3
18/06/2024	6	10	2	0	12	0	0	1	1
18/06/2024	6	10	1	4	12	0	0	1	1
19/06/2024	6	11	2	0	12	0	0	1	2
21/06/2024	6	13	1	1	13	0	0	1	1
22/06/2024	6	14	1	8	12	0	0	1	1
22/06/2024	6	14	1	6	13	0	0	1	4
22/06/2024	6	14	1	7	13	0	0	1	1
23/06/2024	6	15	1	1	13	0	0	1	1
23/06/2024	6	15	1	6	13	0	0	1	1
23/06/2024	6	15	1	7	13	0	0	1	1
25/06/2024	6	27	1	2	12	0	0	1	1
26/06/2024	6	26	2	0	13	0	0	1	4
27/06/2024	6	25	2	0	12	0	0	1	3
26/07/2024	6	3	1	1	13	0	0	1	1
26/07/2024	6	3	1	3	13	0	0	1	2
26/07/2024	6	3	1	6	13	0	0	1	1
28/07/2024	6	5	1	7	12	0	0	1	1
28/07/2024	6	5	2	0	13	0	0	1	2
29/07/2024	6	6	1	2	12	0	0	1	1
29/07/2024	6	6	1	5	12	0	0	1	5
29/07/2024	6	6	1	7	12	0	0	1	1
30/07/2024	6	7	2	0	12	0	0	1	12
30/07/2024	6	7	1	2	12	0	0	1	1
30/07/2024	6	7	1	3	12	0	0	1	1
30/07/2024	6	7	1	4	12	0	0	1	2
30/07/2024	6	7	1	5	12	0	0	1	1
30/07/2024	6	7	1	9	12	0	0	1	3
31/07/2024	6	21	2	0	12	0	0	1	7
31/07/2024	6	21	1	1	12	0	0	1	1
31/07/2024	6	21	1	2	12	0	0	1	1
01/08/2024	6	20	1	3	12	0	0	1	1
02/08/2024	6	19	1	3	12	0	0	1	2
28/06/2025	7	6	1	3	12	0	0	1	1
28/06/2025	7	6	1	5	12	0	0	1	1
28/06/2025	7	6	1	7	12	0	0	1	2
29/06/2025	7	7	2	0	12	0	0	1	1
29/06/2025	7	7	1	6	12	0	0	1	1
30/06/2025	7	8	1	3	12	0	0	1	1
12/07/2025	7	23	2	0	12	0	0	1	2
14/07/2025	7	21	2	0	12	0	0	1	1
14/07/2025	7	21	1	6	12	0	0	1	1
15/07/2025	7	20	1	1	12	0	0	1	1
16/07/2025	7	18	2	0	12	0	0	1	1
17/07/2025	7	17	1	4	12	0	0	1	1
